# Human Amniotic Epithelial Cells Promote Chx10^−^/Pax6^+^ Müller Glia Subpopulation Reprogramming into Photoreceptor-like Cells

**DOI:** 10.1101/2024.02.01.578388

**Authors:** Hui Gao, Zhiyuan Yin, Xiaona Huang, Yuxiao Zeng, Ting Zou, A Luodan, Zhe Cha, Xuan Cheng, Lingling Ge, Jiahui Kang, Xi Lin, Hong Gong, Jing Xie, Xiaotang Fan, Haiwei Xu

## Abstract

Reprogramming Müller glia to regenerate neurons is a promising strategy for treating retinal degeneration, but whether Müller glia contain subpopulations with different regenerative fates remains unclear. Here, using single-cell RNA-seq analysis and Müller glia lineage-tracing mice with retinal degeneration, we reveal that Müller glia were heterogeneous and identify a specific Müller glial subpopulation (Chx10^−^/Pax6^+^) in healthy retinas that is activated and migrate to the outer nuclear layer (ONL) during photoreceptor degeneration. Transplantation of human amniotic epithelial cells (hAECs) facilitates the activation and extensive migration of the Chx10^−^/Pax6^+^ Müller glial subpopulation to the ONL, where they are reprogrammed into photoreceptor-like cells. Mechanistically, hAECs degrade the inhibitory extracellular matrix through regulating matrix metalloproteinases, which probably induces remodeling of the microenvironment of Müller glia and contributes to cell reprogramming. Consequently, hAEC transplantation improves visual function in rd10 mice. Our findings uncover a distinctive Müller glial subpopulation with the potential for reprogramming into photoreceptors.
