## Supplemental table 1 for "Human Amniotic Epithelial Cells Promote Chx10^−^/Pax6^+^ Müller Glia Subpopulation Reprogramming into Photoreceptor-like Cells"

### Sheet: Supplemental table 1
Gene set for evaluating the score of retinal progenitor cells
Lhx2
Pax6
Sox2
Rax
Six3
Six6
Otx2
Vsx2
Hes1
Hes5
Notch1
Ccnd1
Dkk3
Ascl1
Cdk4
Crym
Car2
Ccnd2
Fgf15
Hopx
Rlbp1
Atoh7
Btg2
Foxn4
Gadd45a
Gadd45g
Neurog2
Sfrp2
Hes6
Olig2
Btg2
Nfib
Nfia
Nfix
Foxp1
Cdk1
